# Molecular determinants of the *Bacillus subtilis* chromosome origin basal unwinding system

**DOI:** 10.1101/2022.03.18.484894

**Authors:** Simone Pelliciari, Daniel R. Burnham, George Merces, Hasan Yardimci, Heath Murray

## Abstract

Genome duplication is essential for cell proliferation and DNA synthesis is generally initiated by dedicated replication proteins at specific loci termed origins. During DNA replication initiation in bacteria, the ubiquitous DnaA protein engages both double-strand DNA (dsDNA) and single-stranded DNA (ssDNA) at the chromosome origin (*oriC*) to promote DNA duplex unwinding. While the molecular basis for DnaA binding to a specific dsDNA element (“DnaA-box”) has been established, the mechanism for DnaA binding to a specific ssDNA motif (“DnaA-trio”) is unclear. Here we define specific steps of DnaA-trio engagement by *Bacillus subtilis* DnaA. Single-molecule total internal reflection fluorescence microscopy indicates that DnaA proteins are loaded onto DnaA-trios using DnaA-boxes located on a shared DNA polymer. Chemical modification of either the phosphodiester backbone or the nucleobases revealed that three DnaA-trio repeats proximal to DnaA-boxes are necessary and sufficient to promote DnaA-dependent strand separation, and that the amino group from the central nucleobase of the DnaA-trio is critical for this reaction. Finally, based on electrophoretic mobility shift assays, we propose that during replication initiation DnaA progresses from DnaA-boxes to nucleobase recognition at DnaA-trios before engaging the phosphodiester backbone and destabilizing the DNA duplex. These results provide new molecular insight into DnaA-dependent *B*acterial *U*nwinding *S*ystem (BUS) activity at a bacterial chromosome origin.
