## Supplementary table 1 for "Molecular determinants of the *Bacillus subtilis* chromosome origin basal unwinding system"

### Sheet: Strains
Strain	Genotype
E. coli DH5α	F– Φ80lacZΔM15 Δ(lacZYA-argF) U169 recA1 endA1 hsdR17 (rK–, mK+) phoA supE44 λ– thi-1 gyrA96 relA1
E. coli BL21(DE3)-pLysS	F–, ompT, hsdSB (rB–, mB–), dcm, gal, λ(DE3), pLysS

### Sheet: Plasmids
Plasmid	Genotype	Quickchange oligos	Reference
pSF014	bla PlacT7-14XHis-SUMO-B. subtilis DnaA		Pelliciari, 2021
pSP099	bla PlacT7-14XHis-SUMO-B. subtilis DnaACC	oTR1004/oTR1005	Pelliciari, 2021
pTR230	bla PlacT7-14XHis-SUMO-B. subtilis DnaAI190A	oDS160/oDS161	This work
pSP104	bla PlacT7-14XHis-SUMO-B. subtilis DnaAR264A	oTR1320/oTR1321	This work
pSP264	bla PlacT7-14XHis-SUMO-B. subtilis DnaACC, K222A	oTR368/oTR369	This work
pSP267	bla PlacT7-14XHis-SUMO-B. subtilis DnaACC, K222A	oSP1061/oSP1602	This work
pSP269	bla PlacT7-14XHis-SUMO-B. subtilis DnaACC, K222Q	oSP1063/oSP1604	This work
pSP265	bla PlacT7-14XHis-SUMO-B. subtilis DnaACC, T225A	oTR372/oTR373	This work
pSP272	bla PlacT7-14XHis-SUMO-B. subtilis DnaACC, T225Q	oSP1065/oSP1066	This work
pSP273	bla PlacT7-14XHis-SUMO-B. subtilis DnaACC, T225K	oSP1067/oSP1068	This work
			This work
			This work
			This work
			This work
			This work
			This work
			This work
			This work
			This work
			This work
			This work
			This work
			This work
			This work
			This work
			This work
			This work
			This work
			This work
			This work
			This work
			This work
			This work
			This work
			This work
			This work
			This work
			This work
			This work
			This work
			This work
			This work
			This work
			This work
			This work
			This work
			This work
			This work
			This work
			This work
			This work
			This work
			This work
			This work
			Norrander et al. 1983
			This work
			This work
			This work
			This work
			This work
			This work
			This work

### Sheet: Oligonucleotides
Product	Template	Primer #1	Sequence (5'→3')	Primer #2	Sequence (5'→3')
generate DnaAI190A	pSP014	oDS160	GAATTCGCTTGCTCTATCCGAGATAATAAATG	oDS161	GAGCAAGCGAATTCGTTTGTAAATTTCTCAGAAGAC
generate DnaAR264A	pSP014	oTR1320	CGCTCAGCTTTTGAATGGGGACTTATTACAGATATCAC	oTR1321	TCAAAAGCTGAGCGCAATCTGTCTTCAAGTGTC
generate DnaACC	pSP014	oTR1004	TCTATCCGAGATAATAAATGCGTCGACTTCCGCAATCG	oTR1005	TTATTATCTCGGATAGAGCAGATGAATTCGTTTGTAAATTTC
generate DnaACC, K222A	pSP099	oTR368	GGGGGCAGAACAAACCCAGGAAGAATTTTTC	oTR369	TTCTGCCCCCGCTAAAAATTGAATATCATCTATC
generate DnaACC, K222S	pSP099	oSP1061	TTTAGCGGGGAGTGAACAAACCCAGGAAGAATTTTTCC	oSP1062	GGGTTTGTTCACTCCCCGCTAAAAATTGAATATCATCTATC
generate DnaACC, K222Q	pSP099	oSP1063	TTTAGCGGGGCAAGAACAAACCCAGGAAGAATTTTTCC	oSP1064	GGGTTTGTTCTTGCCCCGCTAAAAATTGAATATCATCTATC
generate DnaACC, T225A	pSP099	oTR372	ACAAGCCCAGGAAGAATTTTTCCATACATTTAAC	oTR373	TGGGCTTGTTCTTTCCCCGCTAAAAATTG
generate DnaACC, T225S	pSP099	oSP1065	GAAAGAACAACAGCAGGAAGAATTTTTCCATACATTTAACAC	oSP1066	TTCTTCCTGCTGTTGTTCTTTCCCCGCTAAAAATTG
generate DnaACC, T225K	pSP099	oSP1067	GAAAGAACAAAAACAGGAAGAATTTTTCCATACATTTAACAC	oSP1068	TTCTTCCTGTTTTTGTTCTTTCCCCGCTAAAAATTG

### Sheet: DNA scaffold
BHQ-SDA assay
Name		5′->3′ (DNA scaffold)		5′->3′ (DNA scaffold)		5′->3′ (DNA scaffold)		Calculated Tm	st. dev. calculated Tm
B. subtilis WT (Single molecule substrate)	oSP330	Biotin-CGTTCGGCTGCGGCGAGCGGTATCAGCTCACTCAAAGGCGGTAATACGGTTATCCACAAATCCACAGGCCC	oHM780	ATTO647-TACTATTACTTCTACTA	oHM615	TAGTAGAAGTAATAGTAGGGCCTGTGGATTTGTGGATAACCGTATTACCGCCTTTGAGTGAGCTGATACCGCTCGCCGCAGCCGAACG
B. subtilis WT (Single molecule substrate)	oSP330	Biotin-CGTTCGGCTGCGGCGAGCGGTATCAGCTCACTCAAAGGCGGTAATACGGTTATCCACAAATCCACAGGCCC	oHM780	ATTO647-TACTATTACTTCTACTA	oSP551	ATTO565-TAGTAGAAGTAATAGTAGGGCCTGTGGATTTGTGGATAACCGTATTACCGCCTTTGAGTGAGCTGATACCGCTCGCCGCAGCCGAACG
B. subtilis DnaA-boxesSCR (Single molecule substrate)	oSP528	Biotin-CGTTCGGCTGCGGCGAGCGGTATCAGCTCACTCAAAGGCGGTAATACGGCTTCCTTGCTTCCTTGCGGCCC	oHM780	ATTO647-TACTATTACTTCTACTA	oSP823	TAGTAGAAGTAATAGTAGGGCCGCAAGGAAGCAAGGAAGCCGTATTACCGCCTTTGAGTGAGCTGATACCGCTCGCCGCAGCCGAACG
B. subtilis DnaA-triosSCR (Single molecule substrate)	oSP330	Biotin-CGTTCGGCTGCGGCGAGCGGTATCAGCTCACTCAAAGGCGGTAATACGGTTATCCACAAATCCACAGGCCC	oSP1141	ATTO647-ATGATAATGAAGATGAT	oHM755	ATCATCTTCATTATCATGGGCCTGTGGATTTGTGGATAACCGTATTACCGCCTTTGAGTGAGCTGATACCGCTCGCCGCAGCCGAACG
B. subtilis WT (Strand separation assay)	oSP966	ACTTATCCACAAATCCACAGGCC-BHQ2	oHM582	Cy5-CTACTATTACTTCTACTA	oHM558	TAGTAGAAGTAATAGTAGGGCCTGTGGATTTGTGGATAAGT		58.0667	± 0.09
Phosphorotionate bonds
First three	oSP966	ACTTATCCACAAATCCACAGGCC-BHQ2	oHM582	Cy5-CTACTATTACTTCTACTA	oSP1035	TAGTAGAAGT*A*A*T*A*G*T*A*GGGCCTGTGGATTTGTGGATAAGT		55.7333	± 0.05
Last Three	oSP966	ACTTATCCACAAATCCACAGGCC-BHQ2	oHM582	Cy5-CTACTATTACTTCTACTA	oSP1039	T*A*G*T*A*G*A*A*GTAATAGTAGGGCCTGTGGATTTGTGGATAAGT		56.4333	± 0.14
All	oSP966	ACTTATCCACAAATCCACAGGCC-BHQ2	oHM582	Cy5-CTACTATTACTTCTACTA	oSP1020	T*A*G*T*A*G*A*A*G*T*A*A*T*A*G*T*A*GGGCCTGTGGATTTGTGGATAAGT		49.6	± 0.09
First	oSP966	ACTTATCCACAAATCCACAGGCC-BHQ2	oHM582	Cy5-CTACTATTACTTCTACTA	oSP1036	TAGTAGAAGTAATAGT*A*GGGCCTGTGGATTTGTGGATAAGT		58.1333	± 0.33
Second	oSP966	ACTTATCCACAAATCCACAGGCC-BHQ2	oHM582	Cy5-CTACTATTACTTCTACTA	oSP1037	TAGTAGAAGTAAT*A*GTAGGGCCTGTGGATTTGTGGATAAGT		57.9333	± 0.12
Third	oSP966	ACTTATCCACAAATCCACAGGCC-BHQ2	oHM582	Cy5-CTACTATTACTTCTACTA	oSP1038	TAGTAGAAGT*A*ATAGTAGGGCCTGTGGATTTGTGGATAAGT		57.5667	± 0.09
Top strand	oSP966	ACTTATCCACAAATCCACAGGCC-BHQ2	oSP1040	Cy5-C*T*A*C*T*A*T*T*A*C*T*T*C*T*A*C*T*A	oHM558	TAGTAGAAGTAATAGTAGGGCCTGTGGATTTGTGGATAAGT		51.23	± 0.16
DnaA-triosSCR	oSP966	ACTTATCCACAAATCCACAGGCC-BHQ2	oHM596	Cy5-AGAAGATGTAAATGATT	oSP1041	A*A*T*C*A*T*T*T*A*C*A*T*C*T*T*C*T*GGGCCTGTGGATTTGTGGATAAGT		55.34	± 0.21
Methylphosphonate bonds
First three	oSP966	ACTTATCCACAAATCCACAGGCC-BHQ2	oHM582	Cy5-CTACTATTACTTCTACTA	oSP1093	TAGTAGAAGTMePAMePAMePTMePAMePGMePTMePAMePGGGCCTGTGGATTTGTGGATAAGT		53.5	± 0.58
Last Three	oSP966	ACTTATCCACAAATCCACAGGCC-BHQ2	oHM582	Cy5-CTACTATTACTTCTACTA	oSP1122	TMePAMePGMePTMePAMePGMePAMePAMePGTAATAGTAGGGCCTGTGGATTTGTGGATAAGT		53.5	± 0.25
First	oSP966	ACTTATCCACAAATCCACAGGCC-BHQ2	oHM582	Cy5-CTACTATTACTTCTACTA	oSP1090	TAGTAGAAGTAATAGTMePAMePGGGCCTGTGGATTTGTGGATAAGT		56.7667	± 0.05
Second	oSP966	ACTTATCCACAAATCCACAGGCC-BHQ2	oHM582	Cy5-CTACTATTACTTCTACTA	oSP1091	TAGTAGAAGTAATMePAMePGTAGGGCCTGTGGATTTGTGGATAAGT		55.6667	± 0.13
Third	oSP966	ACTTATCCACAAATCCACAGGCC-BHQ2	oHM582	Cy5-CTACTATTACTTCTACTA	oSP1092	TAGTAGAAGTMePAMePATAGTAGGGCCTGTGGATTTGTGGATAAGT		55	± 0.16
DnaA-trios mutations
First	oSP966	ACTTATCCACAAATCCACAGGCC-BHQ2	oSP923	Cy5-GATCTATTACTTCTACTA	oSP922	TAGTAGAAGTAATAGATCGGCCTGTGGATTTGTGGATAAGT		60	± 0.36
Second	oSP966	ACTTATCCACAAATCCACAGGCC-BHQ2	oSP925	Cy5-CTAGATTTACTTCTACTA	oSP924	TAGTAGAAGTAAATCTAGGGCCTGTGGATTTGTGGATAAGT		57.1	± 0.28
Third	oSP966	ACTTATCCACAAATCCACAGGCC-BHQ2	oSP939	Cy5-CTACTAAATCTTCTACTA	oSP938	TAGTAGAAGATTTAGTAGGGCCTGTGGATTTGTGGATAAGT		59.7	± 0.14
Fourth	oSP966	ACTTATCCACAAATCCACAGGCC-BHQ2	oSP941	Cy5-CTACTATTAGAACTACTA	oSP940	TAGTAGTTCTAATAGTAGGGCCTGTGGATTTGTGGATAAGT		58.67	± 0.13
Last three	oSP966	ACTTATCCACAAATCCACAGGCC-BHQ2	oSP993	Cy5-TACTATTAGAAGATGAT	oSP992	ATCATCTTCTAATAGTAGGGCCTGTGGATTTGTGGATAAGT		56.77	± 0.4
DnaA-trios central AMUT
First	oSP966	ACTTATCCACAAATCCACAGGCC-BHQ2	oSP947	Cy5-AACTATTACTTCTACTA	oSP946	TAGTAGAAGTAATAGTTGGGCCTGTGGATTTGTGGATAAGT		56.7	± 0.14
Second	oSP966	ACTTATCCACAAATCCACAGGCC-BHQ2	oSP948	Cy5-TACAATTACTTCTACTA	oSP937	TAGTAGAAGTAATTGTAGGGCCTGTGGATTTGTGGATAAGT		56.5	± 0.36
Third	oSP966	ACTTATCCACAAATCCACAGGCC-BHQ2	oSP950	Cy5-TACTATAACTTCTACTA	oSP949	TAGTAGAAGTTATAGTAGGGCCTGTGGATTTGTGGATAAGT		56.3	± 0.15
DnaA-trios central Aabasic
First	oSP966	ACTTATCCACAAATCCACAGGCC-BHQ2	oHM582	Cy5-CTACTATTACTTCTACTA	oHM699	TAGTAGAAGTAATAGT^GGGCCTGTGGATTTGTGGATAAGT		49.6	± 0.14
Second	oSP966	ACTTATCCACAAATCCACAGGCC-BHQ2	oHM582	Cy5-CTACTATTACTTCTACTA	oSP1123	TAGTAGAAGTAAT^GTAGGGCCTGTGGATTTGTGGATAAGT		44.7	± 0.26
Third	oSP966	ACTTATCCACAAATCCACAGGCC-BHQ2	oHM582	Cy5-CTACTATTACTTCTACTA	oSP1124	TAGTAGAAGT^ATAGTAGGGCCTGTGGATTTGTGGATAAGT		44.3	± 0.21
ΔT:A	oSP966	ACTTATCCACAAATCCACAGGCC-BHQ2	oHM697	Cy5-C^ACTATTACTTCTACTA	oHM558	TAGTAGAAGTAATAGTAGGGCCTGTGGATTTGTGGATAAGT		49.8	± 0.15
First DnaA-trios AMUT
ΔT:G	oSP966	ACTTATCCACAAATCCACAGGCC-BHQ2	oHM697	Cy5-C^ACTATTACTTCTACTA	oHM709	TAGTAGAAGTAATAGTGGGGCCTGTGGATTTGTGGATAAGT		49.23	± 0.21
ΔT:T	oSP966	ACTTATCCACAAATCCACAGGCC-BHQ2	oHM697	Cy5-C^ACTATTACTTCTACTA	oHM708	TAGTAGAAGTAATAGTTGGGCCTGTGGATTTGTGGATAAGT		49.57	± 0.33
ΔT:U	oSP966	ACTTATCCACAAATCCACAGGCC-BHQ2	oHM697	Cy5-C^ACTATTACTTCTACTA	oHM722	TAGTAGAAGTAATAGTUGGGCCTGTGGATTTGTGGATAAGT		49.32	± 0.72
ΔT:C	oSP966	ACTTATCCACAAATCCACAGGCC-BHQ2	oHM697	Cy5-C^ACTATTACTTCTACTA	oHM710	TAGTAGAAGTAATAGTCGGGCCTGTGGATTTGTGGATAAGT		49.73	± 0.56
ΔT:HX	oSP966	ACTTATCCACAAATCCACAGGCC-BHQ2	oHM697	Cy5-C^ACTATTACTTCTACTA	oHM721	TAGTAGAAGTAATAGTHGGGCCTGTGGATTTGTGGATAAGT		49.93	± 0.19
ΔT:5-Me-iso-dC	oSP966	ACTTATCCACAAATCCACAGGCC-BHQ2	oHM697	Cy5-C^ACTATTACTTCTACTA	oSP692	TAGTAGAAGTAATAGTiso-CGGGCCTGTGGATTTGTGGATAAGT		50.2	± 0.29
ΔT:5-iso-dG	oSP966	ACTTATCCACAAATCCACAGGCC-BHQ2	oHM697	Cy5-C^ACTATTACTTCTACTA	oSP693	TAGTAGAAGTAATAGTiso-GGGGCCTGTGGATTTGTGGATAAGT		49.56	± 0.26
ΔT:ΔA	oSP966	ACTTATCCACAAATCCACAGGCC-BHQ2	oHM697	Cy5-C^ACTATTACTTCTACTA	oHM699	TAGTAGAAGTAATAGT^GGGCCTGTGGATTTGTGGATAAGT		48.9	± 0.44
T:ΔA	oSP966	ACTTATCCACAAATCCACAGGCC-BHQ2	oHM582	Cy5-CTACTATTACTTCTACTA	oHM699	TAGTAGAAGTAATAGT^GGGCCTGTGGATTTGTGGATAAGT		49.9	± 0.1
Second DnaA-trios AMUT
ΔT:A	oSP966	ACTTATCCACAAATCCACAGGCC-BHQ2	oSP927	Cy5-CTAC^ATTACTTCTACTA	oHM558	TAGTAGAAGTAATAGTAGGGCCTGTGGATTTGTGGATAAGT		46.23	± 0.2
ΔT:G	oSP966	ACTTATCCACAAATCCACAGGCC-BHQ2	oSP927	Cy5-CTAC^ATTACTTCTACTA	oSP935	TAGTAGAAGTAATGGTAGGGCCTGTGGATTTGTGGATAAGT		43.87	± 0.49
ΔT:C	oSP966	ACTTATCCACAAATCCACAGGCC-BHQ2	oSP927	Cy5-CTAC^ATTACTTCTACTA	oSP936	TAGTAGAAGTAATCGTAGGGCCTGTGGATTTGTGGATAAGT		44.03	± 0.23
ΔT:T	oSP966	ACTTATCCACAAATCCACAGGCC-BHQ2	oSP927	Cy5-CTAC^ATTACTTCTACTA	oSP937	TAGTAGAAGTAATTGTAGGGCCTGTGGATTTGTGGATAAGT		42.83	± 0.62
Third DnaA-trios AMUT
ΔT:A	oSP966	ACTTATCCACAAATCCACAGGCC-BHQ2	oSP927	Cy5-CTAC^ATTACTTCTACTA	oHM558	TAGTAGAAGTAATAGTAGGGCCTGTGGATTTGTGGATAAGT		48.06	± 0.1
ΔT:G	oSP966	ACTTATCCACAAATCCACAGGCC-BHQ2	oSP958	Cy5-CTACTAT^ACTTCTACTA	oSP955	TAGTAGAAGTGATAGTAGGGCCTGTGGATTTGTGGATAAGT		46.5	± 0.12
ΔT:C	oSP966	ACTTATCCACAAATCCACAGGCC-BHQ2	oSP958	Cy5-CTACTAT^ACTTCTACTA	oSP956	TAGTAGAAGTCATAGTAGGGCCTGTGGATTTGTGGATAAGT		46.83	± 0.69
ΔT:T	oSP966	ACTTATCCACAAATCCACAGGCC-BHQ2	oSP958	Cy5-CTACTAT^ACTTCTACTA	oSP957	TAGTAGAAGTTATAGTAGGGCCTGTGGATTTGTGGATAAGT		47.37	± 0.29
EMSA
B. subtilis WT (EMSA substrate)	oHM752	Cy3-ACTTATCCACAAATCCACAGGCCC	oHM590	Cy5-TACTATTACTTCTACTA	oHM558	TAGTAGAAGTAATAGTAGGGCCTGTGGATTTGTGGATAAGT
